# Persistent Post-Inflammatory Matrix Stiffening Defines a Premalignant Mechanical Niche in Ulcerative Colitis-Associated Neoplasia

**DOI:** 10.64898/2026.06.17.733043

**Authors:** Ziwei Wang, Ning Xie, Bing Xu, Jian Wu, Bo Cheng, Yutong Cheng, Haitao Shi, Qiuai Shu, Yingqi Li, Xiru Liang, Ameng Shi, Yuxin Peng, Bin Qin, Mingxuan Song, Kairuo Wang, Xin Liu, Jinhai Wang, Lu Li, Junye Liu, Na Liu, Feng Xu

**Affiliations:** Department of Gastroenterology, The Second Affiliated Hospital of Xi’an Jiaotong University, Xi’an 710004, P.R. China; The Key Laboratory of Biomedical Information Engineering of Ministry of Education, School of Life Science and Technology, Xi’an Jiaotong University, Xi’an 710049, P.R. China; Bioinspired Engineering and Biomechanics Center (BEBC), Xi’an Jiaotong University, Xi’an 710049, P.R. China; Department of Gastroenterology, Nanjing Drum Tower Hospital, Affiliated Hospital of Medical School, Nanjing University, Nanjing 210002, P.R. China; State Key Laboratory of Holistic Integrative Management of Gastrointestinal Cancers and National Clinical Research Center for Digestive Diseases, Xijing Hospital of Digestive Diseases, Fourth Military Medical University, Xi’an 710032, P.R. China; Department of Ultrasound Diagnosis, The Second Affiliated Hospital of Xi’an Jiaotong University, Xi’an 710004, P.R. China; Department of Pathology, The Second Affiliated Hospital of Xi’an Jiaotong University, Xi’an 710004, P.R. China; Hainan Medical University, Haikou 571199, P.R. China; Department of Radiation Medical Protection, School of Military Preventive Medicine, Air Force Medical University, Xi’an 710032, P.R. China; Department of Gastroenterology, Hainan General Hospital (Hainan Affiliated Hospital of Hainan Medical University), Haikou 570311, P.R. China

**Author notes:** These authors contributed equally to this work (Ziwei Wang, Ning Xie, Bing Xu, Jian Wu).

**Keywords:** ulcerative colitis, colitis-associated neoplasia, matrix stiffness, extracellular matrix remodeling, mechanotransduction, epithelial barrier dysfunction, premalignant epithelial remodeling

## Abstract

Patients with long-standing ulcerative colitis (UC) remain at risk for colorectal neoplasia even after overt inflammatory activity improves, suggesting that repaired mucosa may retain residual tissue-level abnormalities. Whether extracellular matrix remodeling leaves a persistent mechanical cue that contributes to early neoplastic remodeling is unknown. Here we identify post-inflammatory matrix stiffening as a premalignant mechanical niche in UC-associated neoplasia. In human colonic biopsies, collagen remodeling and atomic-force-microscopy-based mucosal stiffness increased from non-UC controls to UC and UC-associated dysplasia. A stiffness-associated transcriptional program was also enriched in histologically non-dysplastic mucosa from patients with UC-associated neoplasia. In mouse models, colonic stiffness increased along the colitis-to-tumorigenesis axis and remained elevated during apparent recovery, when epithelial permeability, junctional protein loss, crypt proliferation and nuclear β-catenin accumulation persisted despite reduced disease activity. Stiffness-controlled intestinal epithelial cultures showed that stiff substrates were sufficient to disrupt ZO-1 organization and enhance β-catenin redistribution, particularly under TNF-α stimulation. Pharmacological matrix normalization with β-aminopropionitrile partially restored barrier organization and attenuated early epithelial remodeling *in vivo*. Single-cell profiling identified a stiffness-associated MMP7-positive/YAP-active epithelial state that was enriched in collagen-rich regions and reduced after matrix softening.

Inhibition of YAP or MMP7 attenuated stiffness-associated junctional disruption and β-catenin redistribution. These findings suggest that inflammatory recovery and mechanical recovery can be uncoupled, and that persistent mucosal stiffening provides a tissue-level mechanism by which chronically injured UC mucosa may remain biologically vulnerable to premalignant epithelial remodeling.
