## Supplementary Table 1 for "Persistent Post-Inflammatory Matrix Stiffening Defines a Premalignant Mechanical Niche in Ulcerative Colitis-Associated Neoplasia"

### Sheet: Table S1
Table S1. Clinical characteristics of human colonic biopsy specimens.
ID	Sex	Age (year)	Group	Biopsy site	Disease duration (years)	Mayo endoscopic score	Histological activity	Dysplasia grade
1	Female	50	Non-UC	Sigmoid	Not applicable	Not applicable	Normal	Negative
2	Male	60	Non-UC	Sigmoid	Not applicable	Not applicable	Normal	Negative
3	Male	65	Non-UC	Sigmoid	Not applicable	Not applicable	Normal	Negative
4	Female	40	Non-UC	Sigmoid	Not applicable	Not applicable	Normal	Negative
5	Female	32	Non-UC	Sigmoid	Not applicable	Not applicable	Normal	Negative
6	Male	62	Non-UC	Sigmoid	Not applicable	Not applicable	Normal	Negative
7	Male	60	UC	Sigmoid	6	3	Chronic active colitis	Negative
8	Male	47	UC	Sigmoid	20	1	Chronic colitis	Negative
9	Female	25	UC	Sigmoid	<1	3	Chronic active colitis	Negative
10	Female	43	UC	Sigmoid	8	3	Chronic active colitis	Negative
11	Male	40	UC	Sigmoid	5	3	Chronic active colitis	Negative
12	Female	65	UC	Sigmoid	30	3	Chronic active colitis	Negative
13	Male	53	UC	Sigmoid	<1	3	Chronic active colitis	Negative
14	Male	58	UC	Sigmoid	3	3	Chronic active colitis	Negative
15	Male	63	UC	Sigmoid	<1	3	Chronic active colitis	Negative
16	Male	57	UC	Sigmoid	30	3	Chronic active colitis	Negative
17	Female	65	UC-dysplasia	Sigmoid	5	3	Chronic active colitis	LGD
18	Male	33	UC-dysplasia	Sigmoid	1	3	Chronic active colitis	LGD
19	Female	45	UC-dysplasia	Sigmoid	1	3	Chronic active colitis	LGD
20	Female	59	UC-dysplasia	Sigmoid	3	3	Chronic active colitis	LGD
21	Male	62	UC-dysplasia	Sigmoid	10	3	Chronic active colitis	HGD
22	Male	72	UC-dysplasia	Sigmoid	5	3	Chronic active colitis	LGD
Abbreviations: UC, ulcerative colitis; LGD, low-grade dysplasia; HGD, high-grade dysplasia.
Disease duration was calculated as the interval between the initial diagnosis of ulcerative colitis and biopsy collection. Histological activity was extracted from the original pathology reports and categorized as normal mucosa, chronic colitis, or chronic active colitis. Dysplasia grade was determined according to the pathological diagnosis. All biopsy specimens were obtained from the sigmoid co…
