## Supplementary Table 2 for "Persistent Post-Inflammatory Matrix Stiffening Defines a Premalignant Mechanical Niche in Ulcerative Colitis-Associated Neoplasia"

### Sheet: Sheet1
Stiffness_related_genes
A1bg
A2m
Abca7
Abi3bp
Abl1
Acan
Acer2
Ache
Ackr3
Acta1
Actc1
Actg1
Actg2
Actn1
Actn2
Actn3
Actn4
Acvrl1
Ada
Adam10
Adam11
Adam15
Adam17
Adam19
Adam2
Adam22
Adam23
Adam9
Adamdec1
Adamts1
Adamts10
Adamts13
Adamts14
Adamts15
Adamts2
Adamts20
Adamts3
Adamts4
Adamts5
Adamts8
Adamts9
Adamtsl4
Adcyap1
Adgrg1
Adgrg6
Adipoq
Adipor1
Adra1a
Adra2a
Aebp1
Ager
Ajuba
Akap12
Akap13
Akt1
Akt2
Akt3
Al1
Alk
Alkal2
Alkbh4
Alms1
Alox15
Amot
Ampd1
Ang
Angpt1
Angpt2
Angpt4
Angptl1
Angptl2
Angptl3
Angptl4
Angptl5
Angptl6
Angptl7
Ankrd1
Anln
Antxr1
Anxa1
Anxa1
Anxa2
Anxa2p2
Anxa4
Anxa5
Anxa6
Anxa7
Anxa8
Apcs
Apela
Apip
Aplpi
Apoa1
Apoa4
Apoc3
Apod
Apoe
Apoh
App
Arap1
Arf6
Arfgef1
Arfgef2
Arfip2
Arg1
Arhgap28
Arhgap6
Arhgap8
Arhgdib
Arhgef10
Arhgef10l
Arhgef15
Arhgef17
Arhgef18
Arhgef2
Arhgef5
Arhgef7
Arpc4
Arpc5
Arpcia
Arrb1
Arrb2
Arvp
Asap3
Aspn
Atf3
Atp2c1
Atp6ap1
Atp7a
Atrn
Atrnl1
Avp
Axl
Azgp1
Bad
Bag4
Bcam
Bcan
Bcar1
Bcas3
Bcl2
Bcl3
Bcr
Bgn
Bmf
Bmp10
Bmp2
Bmp4
Bmp7
Bmper
Bp1
Braf
Bst1
C17orf58
C1qa
C1qbp
C1qc
C1ql1
C1ql2
C1ql3
C1ql4
C1qtnf1
C1qtnf2
C1qtnf3
C1qtnf5
C1qtnf6
C1qtnf7
C1qtnf8
C1qtnf9
C1qtnf9b
C3orf33
C5ar1
C5ar2
Calcr
Cald1
Calr
Camk2n1
Camsap3
Capg
Capn3
Carmil1
Cask
Casp9
Casq1
Casr
Cav1
Cav3
Cbln1
Cbln4
Cbx8
Ccbe1
Ccdc102a
Ccdc80
Ccdc88a
Ccl1
Ccl11
Ccl13
Ccl14
Ccl15
Ccl16
Ccl17
Ccl18
Ccl19
Ccl2
Ccl20
Ccl21
Ccl22
Ccl23
Ccl24
Ccl25
Ccl26
Ccl3
Ccl3l1
Ccl3l3
Ccl4
Ccl5
Ccl7
Ccm2
Ccn1
Ccn2
Ccn3
Ccn4
Ccn5
Ccn6
Ccr7
Cd151
Cd177
Cd226
Cd36
Cd3e
Cd40lg
Cd44
Cd47
Cd63
Cd74
Cd81
Cd9
Cdc42
Cdc42bpa
Cdc42bpb
Cdc42bpg
Cdc42ep2
Cdc42ep5
Cdh13
Cdh17
Cdh2
Cdh26
Cdon
Ceacam1
Cemip
Cfl1
Cfl2
Cflar
Cfp
Cgn
Cgnl1
Chadl
Chi3l1
Chp1
Chp2
Chrna10
Chrna7
Chrna9
Cib1
Ciita
Cilp
Cit
Clasp1
Clasp2
Clccul3
Clec14a
Clec3b
Clu
Cma1
Cnksr3
Cnn1
Cnn2
Cnn3
Coch
Col10a1
Col11a1
Col11a2
Col12a1
Col13a1
Col14a1
Col15a1
Col16a1
Col19a1
Col1a2
Col20a1
Col21a1
Col22a1
Col23a1
Col24a1
Col25a1
Col26a1
Col27a1
Col28a1
Col2a1
Col3a1
Col4a1
Col4a2
Col4a3
Col4a4
Col4a6
Col5a1
Col5a2
Col5a3
Col6a1
Col6a2
Col6a3
Col6a5
Col6a6
Col7a1
Col8a1
Col8a2
Col9a1
Col9a2
Col9a3
Colec10
Colec11
Colec12
Colgalt1
Colq
Comp
Coro1a
Coro1c
Coro2b
Cpa3
Creb3l1
Creld1
Crk
Crkl
Crtap
Cryba1
Csf1r
Csh1
Csk
Cspg4
Csrp1
Csrp2
Csrp3
Cst3
Cstb
Cthrc1
Ctnna1
Ctsb
Ctsc
Ctsd
Ctsf
Ctsg
Ctsh
Ctsk
Ctsl
Ctss
Ctsz
Cttn
Cx3cl1
Cxadr
Cxcl1
Cxcl12
Cxcl13
Cxcr4
Cyp1b1
Cyp7a1
Cyth2
Dab1
Dab2ip
Dag1
Dapk3
Dbn1
Dcn
Ddr1
Ddr2
Ddt
Defa1
Defa1b
Dennd2b
Dlc1
Dlg1
Dmd
Dmp1
Dmtn
Dnajc27
Dock1
Dock2
Dpp4
Dpt
Drd2
Dspp
Dstccl8
Dstn
Dstyk
Dusp1
Dusp10
Dusp22
Dusp26
Dusp29
Dusp4
Dusp6
Dusp9
Dynill1
Dynll2
Ecm1
Ecm2
Ect2
Eda
Edil3
Edn1
Efemp1
Efemp2
Efna1
Efna5
Egf
Egfl6
Egfl7
Egflam
Egfr
Eif3a
Elane
Elmo1
Eln
Emid1
Emilin1
Emilin2
Emilin3
Emp2
Eng
Entpd2
Epb41
Epb41l
Epb41l2
Epb41l3
Epb41l4a
Epb41l4b
Epb41l5
Epha1
Epha2
Epha3
Epha7
Epha8
Ephb1
Ephb2
Epo
Erbb2
Erbb4
Erbin
Errfi1
Esm1
Evlcd4
Ext1
Eysnme2
Ezr
F11r
F12
F13a1
F2r
F2rl1
F3
F7
F9
Fam107a
Fam171a1
Fam83d
Fap
Farp2
Fblim1
Fbln1
Fbln2
Fbln5
Fbn1
Fbn2
Fbn3
Fbxw7
Fcer2
Fcn1
Fcn2
Fcn3
Fermt1
Fermt2
Fermt3
Ffar4
Fga
Fgb
Fgd1
Fgd2
Fgd3
Fgd4
Fgd5
Fgd6
Fgf1
Fgf10
Fgf18
Fgf19
Fgf2
Fgf20
Fgf21
Fgf23
Fgf4
Fgf8
Fgf9
Fgfbp3
Fgfr2
Fgfr3
Fgfr4
Fgg
Fgl1
Fgl2
Fgr
Fhdc1
Fhod1
Fhod3
Fibcd1
Fkbp10
Flcn
Flg
Flii
Flna
Flnb
Flt4
Fmn1
Fmod
Fn1
Foxc1
Foxc2
Fpr2
Fras1
Frem1
Frem2
Frem3
Frmd3
Frmd5
Frmd6
Frmd7
Frs2
Fscn1
Fscn2
Fshr
Furin
Fut8
Fyb1
Fyb2
Garem1
Gas6
Gata4
Gbp1
Gcg
Gcnt2
Gcsam
Gdf10
Gdf15
Ggnbp2
Gh1
Gh2
Ghr
Ghrl
Ghsr
Gipc1
Gldn
Glipr2
Gnal2
Got1
Gp6
Gpbar1
Gpc1
Gpc2
Gpc3
Gpc4
Gpc5
Gpc6
Gper1
Gpm6b
Gpnmb
Gpr183
Gpr55
Gpr65
Grem1
Gsn
Gstp1
Hand2
Hap1
Hapln1
Hapln2
Hapln3
Hapln4
Havcr2
Hck
Hcrtr1
Hdac2
Hdgf
Hesx1
Hgs
Hif1a
Hla-drb1
Hmcn1
Hmcn2
Hmgb1
Hmmr
Hnrnpm
Hpx
Hras
Hrg
Hrnr
Hsd17b12
Hsp90b1
Hspb1
Hspg2
Htr2a
Htr2b
Htr2c
Htra1
Hyal2
Ibsp
Icam1
Icam2
Icam3
Icam4
Icam5
Ifna2
Ift74
Igf1
Igf2
Igfbp7
Ihh
Il1b
Il26
Il6
Il7
Ilk
Impg1
Impg2
Inhbe
Inpp5f
Inpp5k
Iqgap1
Iqgap3
Iqsec1
Isg15
Itga1
Itga10
Itga11
Itga2
Itga2b
Itga3
Itga4
Itga5
Itga6
Itga7
Itga8
Itga9
Itgad
Itgae
Itgal
Itgam
Itgav
Itgb1
Itgb1bp2
Itgb3
Itgb4
Itgb5
Itgb6
Itgb7
Itgb8
Itgbl1
Ith5
Itih1
Itih2
Itih4
Jak1
Jak2
Jak3
Jam2
Jam3
Jaml
Jmjd7-pla2g4b
Kars1
Kazald1
Kctd13
Kdr
Kif14
Kirrel1
Klf4
Klhl41
Klk6
Kng1
Kptn
Kras
Krt1
Krt19
Krt8
Lacrt
Lad1
Lama1
Lama2
Lama3
Lama4
Lama5
Lamb1
Lamb2
Lamb3
Lamb4
Lamc1
Lamc2
Lamc3
Larp6
Lat
Lats1
Layn
Lcp1
Ldb1
Ldb3
Lefty2
Leprot
Lgals1
Lgals12
Lgals3
Lgals3bp
Lgals4
Lgals8
Lgals9
Licam
Lif
Lima1
Limch1
Limk1
Lims1
Lims2
Llgl1
Llgl2
Lman1
Lman1l
Lmo3
Lmod1
Lmod2
Lmod3
Lmtk2
Lox
Loxl1
Loxl2
Loxl3
Loxl4
Lpar1
Lpxn
Lrp1
Lrrc15
Ltbp1
Ltbp2
Ltbp3
Ltbp4
Lum
Lurap1
Lyn
Lypd3
Lypd5
Lyve1
M1ir145
Macc1
Macf1
Madcam1
Map2k1
Map2k2
Map2k7
Map3k12
Map4k4
Mapk1
Mapk11
Mapk12
Mapk13
Mapk14
Mapk3
Mapkapk2
Mapkapk3
Mapre2
Marco
Matn1
Matn2
Matn3
Matn4
Mbl2
Mdk
Mef2a
Megf9
Mfap2
Mfap4
Mfap5
Mfge8
Mfhas1
Mgp
Mif
Mir1-1
Mir125a
Mir138-1
Mir146a
Mir149
Mir20a
Mir21
Mir218-1
Mir29a
Mir29b1
Mir9-1
Mir92a1
Mir98
Mirlet7e
Mkks
Mlph
Mmp1
Mmp10
Mmp11
Mmp12
Mmp13
Mmp14
Mmp15
Mmp16
Mmp17
Mmp19
Mmp2
Mmp20
Mmp21
Mmp23b
Mmp24
Mmp25
Mmp26
Mmp27
Mmp28
Mmp3
Mmp7
Mmp8
Mmrn1
Mmrn2
Mobp
Mpig6b
Mras
Mrc2
Msi1
Msr1
Mst1
Mt3
Mtor
Mtss1
Mturn
Muc1
Muc17
Muc2
Musk
Mxra5
Mxra7
Myb
Mybpc1
Mybpc2
Mybpc3
Mybph
Myc
Myh10
Myh11
Myh13
Myh14
Myh15
Myh2
Myh3
Myh4
Myh7b
Myh8
Myh9
Myl2
Myl3
Myl4
Myl5
Myl6
Myl6b
Myl7
Myl9
Mylk2
Mylk3
Mylpf
Myo10
Myo15a
Myo16
Myo18a
Myo18b
Myo19
Myo1a
Myo1b
Myo1c
Myo1d
Myo1e
Myo1f
Myo1g
Myo1h
Myo3a
Myo3b
Myo5a
Myo5b
Myo5c
Myo6
Myo7a
Myo7b
Myo9a
Myo9b
Myoc
Myom1
Myom2
Myoz1
Myoz2
Mypn
Myrip
Mzb1
Ncam1
Ncan
Nck1
Nck2
Nckap1l
Ndp
Ndrg2
Ndrg4
Neb
Nebl
Necab2
Nedd9
Nek10
Nelfe
Neurod1
Nexmif
Nf1
Nf2
Nfat5
Nfatc1
Nfatc2
Nfatc3
Nfatc4
Nid1
Nid2
Nisch
Nkd2
Nlrp6
Nod1
Nod2
Nodal
Nos3
Notch1
Notch2
Nox1
Nox4
Npc1l1
Nphs1
Npnt
Nppa
Nppc
Nptn
Npy5r
Nqo2
Nrap
Nras
Nrg1
Nrp1
Ntn1
Ntn3
Ntn4
Ntn5
Ntng1
Ntng2
Ntrk1
Nuak2
Obscn
Obsl1
Ogn
Omd
Oprm1
Optc
Or2at4
Orm11
Orm2
Oscar
Otol1
Oxtr
P2ry1
P2ry12
P2ry6
P3h2
P3h3
P3h4
P4ha1
P4ha2
P4ha3
P4hb
P4htm
Pacsin2
Pak1
Pak2
Parp14
Pcolce
Pcolce2
Pcsk6
Pdcd6ip
Pde3b
Pde8a
Pdgfa
Pdgfb
Pdgfc
Pdgfd
Pdgfra
Pdgfrb
Pdlim1
Pdpk1
Peak1
Pepd
Pf4
Pfn1
Pfn2
Pgm5
Phactr1
Phactr4
Phb
Phb2
Phldb2
Phykpl
Pibf1
Piezo1
Pik3ca
Pik3cb
Pik3cd
Pik3cg
Pik3r1
Pik3r2
Pik3r3
Pik3r5
Pin1
Pip5k1a
Pkhd1
Pkm
Pla2g10
Pla2g12a
Pla2g12b
Pla2g1b
Pla2g2a
Pla2g2c
Pla2g2d
Pla2g2e
Pla2g2f
Pla2g3
Pla2g4a
Pla2g4b
Pla2g4e
Pla2g5
Pla2g6
Plau
Plek
Plek2
Plekha2
Plg
Plod3
Plpp3
Plscr1
Podxl
Postn
Ppard
Pparg
Ppfia1
Ppia
Ppm1e
Ppm1f
Ppp1r12a
Ppp1r9a
Ppp2ca
Ppp2r1a
Ppp3cc
Ppp3r1
Ppp3r2
Pram1
Prelp
Prex1
Prg2
Prg3
Prg4
Prkar1a
Prkca
Prkcb
Prkcg
Prkcz
Prkd1
Prkd2
Prkg1
Prl
Prlr
Prmt5
Prox1
Prss1
Prss2
Prtn3
Prxl2c
Psap
Psca
Pten
Ptger4
Ptgs2
Ptk2
Ptk2b
Ptn
Ptpn1
Ptpn11
Ptpn2
Ptpn22
Ptpn6
Ptpra
Ptprc
Ptprd
Ptprj
Ptprk
Ptprz1
Pxdn
Pxn
Pycard
Pzp
Rab10
Rab11a
Rab11b
Rab14
Rab25
Rab27a
Rab27b
Rab39b
Rab3a
Rab3b
Rab3c
Rab3d
Rab6a
Rab6b
Rab8a
Rac1
Rac2
Rac3
Racgap1
Raf1
Rala
Ramp3
Rap1a
Rap1b
Rap1gds1
Rapgef2
Rapgef3
Rarres2
Rasa1
Rasip1
Rbp3
Rcc2
Rcn3
Rell2
Retdusp3
Rgcc
Rhoa
Rhod
Rhof
Rhoj
Rictor
Ripk2
Rnd1
Rnd3
Rock1
Rock2
Ros1
Rps6ka6
Rpsa
Rras
Rsu
Rtbdn
Rtkn
Runx1
S100a10
S100a4
S100a6
S100a7
S100a8
S100a9
S1pr2
S1pr3
S33b
Sbspon
Scara3
Scimp
Scin
Scxwas
Sdc2
Sdc3
Sdc4
Selp
Sema3b
Sema6a
Sema7a
Serpina1
Serpina3
Serpina5
Serpinb1
Serpinb6
Serpinb7
Serpinb8
Serpinb9
Serpinc1
Serpine1
Serpine2
Serpinf1
Serpinf2
Serping1
Serpinh1
Sfrp1
Sfrp2
Sftpa
Sftpa2
Sftpd
Sh2b3
Sh2d2a
Shc1
Shc2
Shh
Shroom1
Shroom2
Shroom4
Sirpa
Sirt3
Six4
Skap1
Slamf1
Slc2a10
Slc30a10
Slc9a1
Slc9a3r1
Slit2
Slkrb1
Slpi
Smad3
Smad4
Smad7
Smoc1
Smoc2
Smpd3
Snai2
Snorc
Socs1
Socs2
Socs3
Sod3
Sorbs1
Sorbs3
Sost
Sparc
Spata6
Spata6l
Sphk1
Spon1
Spp1
Spp2
Spred1
Spred2
Spred3
Spry1
Spry2
Spry3
Spta1
Sptbn5
Src
Srf
Srpx
Srpx2
Ssc5d
Ssh1
Ssh2
Sstr4
Stab1
Stab2
Stat3
Stat5a
Stat5b
Stat6
Stmn1
Stx1a
Stxbp5l
Stxbps
Styx
Suco
Sulf1
Sult1a3
Sult1a4
Susd5
Suz12
Swap70
Syk
Synj2bp
Synpo2l
Syt14p1
Tac1
Tacstd2
Taok2
Tbc1d10c
Tcap
Tecta
Tek
Tesc
Tesk1
Tesk2
Tf
Tgfb1
Tgfb2
Tgfb3
Tgfbi
Tgfbii1
Tgfbr1
Tgm2
Tgm4
Thbs1
Thbs2
Thbs3
Thbs4
Thpo
Thsd1
Thsd4
Thy1
Tiam1
Timp1
Timp2
Tinag
Tinagl1
Tirap
Tjp1
Tln1
Tln2
Tlr4
Tmeff1
Tmeff2
Tmod1
Tmod2
Tmod3
Tmod4
Tmprss6
Tmsb4y
Tnc
Tnfaip1
Tnfaip6
Tnfaip8l3
Tnfrsf11a
Tnftimp3
Tnip1
Tnn
Tnnt1
Tnnt2
Tnnt3
Tnr
Tns2
Tnxa
Tnxb
Tpbg
Tpm1
Tpsab1
Tpsb2
Traf7
Trak1
Trak2
Tram2
Trem2
Trim32
Triobp
Trip6
Trpm7
Tsc1
Tspan32
Tspan4
Tspan8
Ttn
Txk
Ubap2
Ubash3b
Ucn
Ush2a
Usp17l24
Utrn
Vav1
Vav3
Vcam1
Vcl
Vegfa
Vezt
Vhl
Vim
Vipas39
Vit
Vps4a
Vrk3
Vsir
Vtn
Vwa1
Vwa2
Vwc2
Vwf
Wasf1
Wasf2
Wasf3
Wasl
Wdpcp
Wdr1
Wdr33
Whamm
Wipf1
Wnk1
Wnk2
Wnt11
Wnt2
Wnt2b
Wnt4
Wnt5a
Wnt5b
Wnt8a
Xcl1
Xcl2
Ywhaz
Zfp36l1
Zfp36l2
Zg16
Znf304
Zp1
Zp2
Zp3
